# Novel RNA viruses reveal a complex mycovirome in the smut fungus *Thecaphora thlaspeos*

**DOI:** 10.64898/2026.03.24.713915

**Authors:** Andres G. Jacquat, Nicolas Bejerman, Humberto Debat

## Abstract

Mycoviruses are widespread in fungi, yet their diversity and host associations remain poorly explored in many lineages, including smut fungi. Here, we report the discovery of the first eight novel RNA viruses infecting the Brassicaceae-associated smut fungus *Thecaphora thlaspeos*. Using transcriptomic datasets derived from fungal mycelium and host plant controls, we identified dsRNA viral genomes supported by consistent read abundance, high genome coverage, and codon usage patterns closely matching those of the fungal host. All genomes are monosegmented and bicistronic, encoding capsid protein and polymerase genes in compact arrangements. Genome annotation and phylogenetic analyses based on the predicted RNA polymerase classified these viruses within the genera *Totivirus* and *Eimeriavirus*. Comparative analyses across fungal strains revealed intraspecific variation in virome composition, suggesting that host genetic background may influence viral community structure and that multiple dsRNA infection is common. Together, these findings expand the known diversity of mycoviruses in Ustilaginomycotina and identify *T. thlaspeos* as a host of a complex RNA virome. This work establishes a foundation for future studies on virus prevalence, transmission, and potential impacts on fungal biology and plant pathogenesis.
