## Supplementary material for "Novel RNA viruses reveal a complex mycovirome in the smut fungus *Thecaphora thlaspeos*": Table S1

### Sheet: Hoja1
	Table S1. ICTV-based classification and NCBI accession numbers of selected toti-like viruses
	virus name	virus name abbreviation	ICTV specie name	ICTV genus name	ICTV acepted family	NCBI acc code (nt)	NCBI acc code (aa RdRp)	NCBI acc code (aa CP)
	Xanthophyllomyces dendrorhous virus L1b	XdVL1B	Totivirus go	Totivirus	Orthototiviridae	JN997473.1	AFH09414.1	AFH09413.1
	Red clover powdery mildew-associated totivirus 1	RPaTV1a	Totivirus hachi	Totivirus	Orthototiviridae	LC075485.1	BAT62476.1	BAT62475.1
	Saccharomyces cerevisiae virus L-A	ScVLA	Totivirus ichi	Totivirus	Orthototiviridae	J04692.1	AAA50508.1	AAA50506.1
	Red clover powdery mildew-associated totivirus 3	RPaTV3	Totivirus jyu	Totivirus	Orthototiviridae	LC075488.1	BAT62482.1	BAT62481.1
	Hubei toti-like virus 2	HTLV2	Totivirus jyugo	Totivirus	Orthototiviridae	KX882939.1	APG75976.1	APG75975.1
	Wuhan insect virus 26	WhIV26	Totivirus jyuhachi	Totivirus	Orthototiviridae	KX882983.1	APG76048.1	APG76047.1
	Red clover powdery mildew-associated totivirus 5	RPaTV5	Totivirus jyuichi	Totivirus	Orthototiviridae	LC075490.1	BAT62486.1	BAT62485.1
	Maize associated totivirus isolate 16-0130	MATV	Totivirus jyukyu	Totivirus	Orthototiviridae	MK066243.1	AZP55469.1	AZP55468.1
	Red clover powdery mildew-associated totivirus 6	RPaTV6	Totivirus jyuni	Totivirus	Orthototiviridae	LC075491.1	BAT62488.1	BAT62487.1
	Beihai blue swimmer crab virus 3	BBSCV3	Totivirus jyuroku	Totivirus	Orthototiviridae	KX882997.1	APG76076.1	APG76075.1
	Red clover powdery mildew-associated totivirus 7	RPaTV7	Totivirus jyusani	Totivirus	Orthototiviridae	LC075492.1	BAT62490.1	BAT62489.1
	Panax notoginseng virus A	PnVA	Totivirus jyushi	Totivirus	Orthototiviridae	KT388111.1	ALX17420.1	ALX17419.1
	Wuhan insect virus 27	WhIV27	Totivirus jyushichi	Totivirus	Orthototiviridae	KX882990.1	APG76058.1	APG76057.1
	Red clover powdery mildew-associated totivirus 2	RPaTV2	Totivirus kyu	Totivirus	Orthototiviridae	LC075487.1	BAT62480.1	BAT62479.1
	Saccharomyces cerevisiae virus L B-C (La)	ScVLBC	Totivirus ni	Totivirus	Orthototiviridae	U01060.1	AAB02146.1	AAB02145.1
	Cronartium ribicola totivirus 5	CrTV5	Totivirus nijyu	Totivirus	Orthototiviridae	MK967422.1	QGX74236.1	QGX74235.1
	Rhodosporidiobolus odoratus RNA virus 1	RoRV1	Totivirus nijyugo	Totivirus	Orthototiviridae	MN937194.1	QPH36700.1	QPH36699.1
	Torulaspora delbrueckii virus LA	TdVLA	Totivirus nijyuhachi	Totivirus	Orthototiviridae	MW174763.1	ORFfinder	ORFfinder
	Cronartium ribicola totivirus 4	CrTV4	Totivirus nijyuichi	Totivirus	Orthototiviridae	MK967421.1	QGX74234.1	QGX74233.1
	Plasmopara viticola lesion associated toti 1	PVaToti1	Totivirus nijyukyu	Totivirus	Orthototiviridae	MN545910.1	QGY72626.1	QGY72627.1
	Cronartium ribicola totivirus 3	CrTV3	Totivirus nijyuni	Totivirus	Orthototiviridae	MK967420.1	QGX74232.1	QGX74231.1
	Malassezia restricta virus	MrV	Totivirus nijyuroku	Totivirus	Orthototiviridae	MN603497	QJA42331.1	QJA42330.1
	Cronartium ribicola totivirus 2	CrTV2	Totivirus nijyusani	Totivirus	Orthototiviridae	MK967419	QGX74230.1	QGX74229.1
	Trichoderma koningiopsis totivirus 1	TkTV1	Totivirus nijyushi	Totivirus	Orthototiviridae	MK993478	QGA70771.1	QGA70770.1
	Malassezia sympodialis mycovirus	MsMV1	Totivirus nijyushichi	Totivirus	Orthototiviridae	MN812428	QNJ34609.1	QNJ34608.1
	Scheffersomyces segobiensis virus L	SsV1	Totivirus roku	Totivirus	Orthototiviridae	KC610514	AGG68771.1	AGG68770.1
	Tuber aestivum virus 1	TaV1	Totivirus sani	Totivirus	Orthototiviridae	HQ158596	ADQ54106.1	ADQ54105.1
	Plasmopara viticola lesion associated toti 3	PVaToti3	Totivirus sanjyu	Totivirus	Orthototiviridae	MN545912	QGY72630.1	QGY72631.1
	Conidiobolus heterosporus totivirus 1	ChTV1	Totivirus sanjyuichi	Totivirus	Orthototiviridae	MW249058	QUE40494.1	QUE40493.1
	Tea-oil camellia-associated totivirus 1	TOCaTV1	Totivirus sanjyuni	Totivirus	Orthototiviridae	MW025466	QUE40563.1	QUE40562.1
	Xanthophyllomyces dendrorhous virus L1A	XdVL1A	Totivirus shi	Totivirus	Orthototiviridae	JN997472	AFH09412.1	AFH09411.1
	Maize-associated totivirus 1	MATV	Totivirus shichi	Totivirus	Orthototiviridae	KP984504.1	ALG76596.1	orfinder
	Eimeria tenella RNA virus 1	EtRV1	Eimeriavirus ichi	Eimeriavirus	Pseudototiviridae	KJ363185.1	AIW58883.1	AIW58882.1
	Eimeria stiedai RNA virus 1	EsRV1	Eimeriavirus ni	Eimeriavirus	Pseudototiviridae	KU597305.1	AOM63180.1	AOM63179.1
	Eimeria stiedai RNA virus 1	EsRV1	Eimeriavirus sani	Eimeriavirus	Pseudototiviridae	MT129769.1	QIJ70039.1	QIJ70038.1
	Rosellinia necatrix megatotivirus 1	RnMTV1	Megatotivirus ichi	Megatotivirus	Megatotiviridae	LC333746.2	BBB86796.1	BBB86795.1
	Picoa juniperi megatotivirus 1	PjMTV1	Megatotivirus ni	Megatotivirus	Megatotiviridae	MT876189.1	QOI17264.1	QOI17263.1
