## Supplementary material for "Novel RNA viruses reveal a complex mycovirome in the smut fungus *Thecaphora thlaspeos*": Table S2

### Sheet: RPKM_Coverage
											TtEV1			TtEV2			TtEV3			TtTV1			TtTV2			TtTV3			TtTV4			TtTV5
Run	Sample	Organism	Strain	Mating Type	Tissue	Layout	Avg Read Len	Total Reads	Total Virus Reads	Virus Fraction (%)	Reads	RPKM	Mean Cov.	Reads	RPKM	Mean Cov.	Reads	RPKM	Mean Cov.	Reads	RPKM	Mean Cov.	Reads	RPKM	Mean Cov.	Reads	RPKM	Mean Cov.	Reads	RPKM	Mean Cov.	Reads	RPKM	Mean Cov.
ERR2305020	THTG_LF21	T. thlaspeos	LF2	a2b2	mycelium	PAIRED	259	36041501	7971	0.0221	1356	7.39	69.03	685	3.59	33.5	2597	14.18	132.41	2206	13.66	127.53	403	2.37	22.1	415	2.46	22.99	112	0.67	6.27	197	1.19	11.11
ERR2305021	THTG_LF22	T. thlaspeos	LF2	a2b2	mycelium	PAIRED	279	42198044	20277	0.0481	5541	25.81	303.84	1807	8.09	95.2	7360	34.33	404.22	3188	16.86	198.54	679	3.41	40.12	1072	5.43	63.98	277	1.42	16.71	353	1.82	21.45
ERR2305022	THTG_LF23	T. thlaspeos	LF2	a2b2	mycelium	PAIRED	273	30314050	7463	0.0246	1393	9.03	74.74	556	3.46	28.66	2991	19.42	160.74	1863	13.72	113.53	142	0.99	8.21	315	2.22	18.39	81	0.58	4.78	122	0.88	7.25
ERR2305023	THTG_LF24	T. thlaspeos	LF2	a2b2	mycelium	PAIRED	278	29755036	8448	0.0284	1641	10.84	89.66	702	4.45	36.85	3513	23.24	192.25	1588	11.91	98.54	319	2.27	18.78	417	3	24.8	99	0.72	5.95	169	1.24	10.23
ERR2305652	THTG_LF11	T. thlaspeos	LF1	a1b1	mycelium	SINGLE	151	12903314	3165	0.0245	1857	28.29	55.11	0	0	0	0	0	0	548	9.48	18.47	0	0	0	464	7.69	14.99	121	2.03	3.95	175	2.95	5.76
ERR2305034	ARHIR1	A. hirsuta			rosette leaf	PAIRED	236	21470209	21	0.0001	0	0	0	6	0.05	0.27	11	0.1	0.51	4	0.04	0.21	0	0	0	0	0	0	0	0	0	0	0	0
ERR2305035	ARHIR2	A. hirsuta			rosette leaf	PAIRED	277	26883184	25	0.0001	2	0.01	0.11	4	0.03	0.21	7	0.05	0.38	11	0.09	0.68	0	0	0	1	0.01	0.06	0	0	0	0	0	0
ERR2305036	ARHIR3	A. hirsuta			rosette leaf	PAIRED	281	32562593	34	0.0001	2	0.01	0.11	5	0.03	0.27	11	0.07	0.61	8	0.05	0.5	4	0.03	0.24	2	0.01	0.12	2	0.01	0.12	0	0	0
ERR2305037	ARHIR4	A. hirsuta			rosette leaf	PAIRED	277	25842895	22	0.0001	4	0.03	0.22	2	0.01	0.1	6	0.05	0.33	5	0.04	0.31	2	0.02	0.12	3	0.02	0.18	0	0	0	0	0	0
ERR2305038	THTG_AH1	A. hirsuta			rosette leaf	PAIRED	272	31990413	20	0.0001	5	0.03	0.27	0	0	0	8	0.05	0.43	3	0.02	0.18	4	0.03	0.23	0	0	0	0	0	0	0	0	0
ERR2305039	THTG_AH2	A. hirsuta			rosette leaf	PAIRED	273	30863855	27	0.0001	8	0.05	0.43	1	0.01	0.05	6	0.04	0.32	11	0.08	0.67	0	0	0	0	0	0	1	0.01	0.06	0	0	0
ERR2305040	THTG_AH3	A. hirsuta			rosette leaf	PAIRED	277	28494555	22	0.0001	5	0.03	0.27	4	0.03	0.21	11	0.08	0.6	2	0.02	0.12	0	0	0	0	0	0	0	0	0	0	0	0
ERR2305041	THTG_AH4	A. hirsuta			rosette leaf	PAIRED	274	29906273	13	0	2	0.01	0.11	2	0.01	0.1	5	0.03	0.27	4	0.03	0.24	0	0	0	0	0	0	0	0	0	0	0	0
